# Genomic Epidemiology of Canine Distemper Virus (CDV) in Neotropical Primates in Brazil Reveals Multiple Spillover Events and Convergent Evolution at Hemagglutinin Residue 519

**DOI:** 10.64898/2026.09.01.748675

**Authors:** Mayara Bertanhe, Milena G. Cabral, Ian N. Valença, Camila L. Nacif, Ingra M. Claro, Lucas A. Diniz, Maiara M. M. Valeriano, Lívia A. Gomes, Diogo H. M. Costa, Ramon S. Oliveira, Maria E. Gonçalves-dos-Santos, Esmenia C. Rocha, Bianca C. Silva, Franciane M. de Oliveira, Lucas A. M. Franco, Filipe V. S. de Abreu, Thallyta M. Vieira, Ester C. Sabino, Nuno R. Faria, Filipe R. R. Moreira

**Affiliations:** Departamento de Moléstias Infecciosas e Parasitárias, Faculdade de Medicina da Universidade de São Paulo, São Paulo, Brazil; MRC Centre for Global Infectious Disease Analysis, School of Public Health, Imperial College London, London, United Kingdom; Environmental Genomics, Vale Institute of Technology, Belém, PA, Brazil; Departamento de Química Fundamental, Instituto de Química, Universidade de São Paulo, São Paulo, Brazil; Programa Interunidades de Pós-Graduação em Bioinformática, Universidade de São Paulo, São Paulo, Brazil; Faculdade de Medicina Veterinária e Zootecnia, Universidade de São Paulo, São Paulo, Brazil; Laboratório Multiusuário de Doenças Infecciosas e Parasitárias (LADIP) – Universidade Estadual de Montes Claros (Unimontes), Montes Claros, Minas Gerais, Brazil; Laboratório de Comportamento de Insetos, Instituto Federal do Norte de Minas Gerais – campus Salinas, Salinas, Minas Gerais, Brazil; Coordenação-Geral de Vigilância das Arboviroses, Departamento de Doenças Transmissíveis, Secretaria de Vigilância em Saúde e Ambiente, Ministério da Saúde, Brazil; Programa de Pós-graduação em Conservação e Manejo da Vida Silvestre, Unimontes, Montes Claros, Minas Gerais, Brazil; Departamento de Epidemiologia, Faculdade de Saúde Pública da Universidade de São Paulo, São Paulo, Brazil; Laboratório de Mosquitos Transmissores de Hematozoários, Instituto Oswaldo Cruz, Fiocruz, Rio de Janeiro, Brazil; Centro de Excelência de Pesquisa em Saúde – CEPS, Universidade Estadual Montes Claros (UNIMONTES), Montes Claros, MG, Brasil; Instituto Todos pela Saúde, São Paulo, Brazil

**Author notes:** These authors contributed equally to this study (Nuno R. Faria, Filipe R. R. Moreira). **Corresponding author address:** School of Public Health – Imperial College London, Wood Lane, White City, London, W12 0BZ, UK; Instituto Todos pela Saúde, Avenida Paulista, 1938, 01310-942, São Paulo – SP, Brasil.

**Keywords:** Canine distemper virus, neotropical primates, cross-species transmission, host-switching, spillover, hemagglutinin protein, One Health

## Abstract

Canine distemper virus (CDV; *Morbillivirus canis*) is a multi-host paramyxovirus primarily maintained in the order Carnivora. However, recent outbreaks in Neotropical primates suggest recurrent cross-species spillover into non-human primates. Between May and July 2022, seven marmosets (*Callithrix penicillata*) were found dead in urban and peri-urban areas of Montes Claros, Minas Gerais, Brazil. Viral metagenomic sequencing recovered two near complete CDV genomes directly from liver samples. Maximum likelihood and Bayesian phylogenetic analyses placed these genomes within the South American CDV lineage and supported at least three independent zoonotic introductions into *Callithrix* populations. Domestic dogs (*Canis lupus familiaris*) were inferred as the most likely source and the crab-eating fox (*Cerdocyon thous*) as a probable bridge host. Ancestral-state reconstruction identified a substitution at position 519 of the hemagglutinin (H) protein (R519I in the two primate clades and R519G in a singleton primate sequence). *In silico* modelling of the marmoset signaling lymphocytic activation molecule (SLAM) complex was consistent with a modest reorganisation of the receptor-binding head in the 519-substituted variants (ipTM = 0.82), generating a testable hypothesis that this residue may contribute to adaptation at the primate SLAM receptor interface and is associated with altered predicted docking orientation for the receptor. Together, these findings suggest that residue 519 is a candidate marker of CDV adaptation to Neotropical primates and emphasise the importance of integrating genomic surveillance with domestic dog vaccination efforts under a One Health framework to reduce the threat of CDV spillover to vulnerable wildlife populations.
