## Supplemental Table S1 for "Genomic Epidemiology of Canine Distemper Virus (CDV) in Neotropical Primates in Brazil Reveals Multiple Spillover Events and Convergent Evolution at Hemagglutinin Residue 519"

### Sheet: supplementary_1
dataset	sample	host_species	sample_type	preservant	collection_date(y-m-d)	season	collection_site	latitude	longitude	virus_presence
primates	25	Callithrix penicillata	lymph	RNA later	22-7-27	dry	Bairro Guarujá	-16.706059	-43.834558	no
primates	25	Callithrix penicillata	liver	RNA later	22-7-27	dry	Bairro Guarujá	-16.706059	-43.834558	no
primates	25	Callithrix penicillata	faeces	RNA later	22-7-27	dry	Bairro Guarujá	-16.706059	-43.834558	no
primates	27	Callithrix penicillata	liver	RNA later	22-5-27	dry	Parque Sapucaia	-16.721050	-43.821378	yes
primates	27	Callithrix penicillata	faeces	RNA later	22-5-27	dry	Parque Sapucaia	-16.721050	-43.821378	yes
primates	27	Callithrix penicillata	lymph	RNA later	22-5-27	dry	Parque Sapucaia	-16.721050	-43.821378	no
primates	523	Callithrix penicillata	liver	RNA later	22-5-23	dry	Bairro Sapucaia	-16.721050	-43.821378	yes
primates	523	Callithrix penicillata	lymph	RNA later	22-5-23	dry	Bairro Sapucaia	-16.721050	-43.821378	no
primates	523	Callithrix penicillata	faeces	RNA later	22-5-23	dry	Bairro Sapucaia	-16.721050	-43.821378	no
primates	623	Callithrix penicillata	lymph	RNA later	22-6-23	dry	São Geraldo	-20.919321	-42.817759	no
primates	623	Callithrix penicillata	liver	RNA later	22-6-23	dry	São Geraldo	-20.919321	-42.817759	no
primates	623	Callithrix penicillata	faeces	RNA later	22-6-23	dry	São Geraldo	-20.919321	-42.817759	no

### Sheet: Filipe_Vieira_excluded
primates	116	Callithrix penicillata	liver	RNA later	22-6-29	dry	Ubaí	-16.285348	-44.783669	no
primates	117	Callithrix penicillata	liver	RNA later	22-6-8	dry	Ubaí	-16.285348	-44.783669	no
primates	119	Callithrix penicillata	liver	RNA later	22-6-26	dry	Ubaí	-16.296803	-44.783571	no
primates	125	Callithrix penicillata	liver	RNA later	22-6-8	dry	Lassance	-17.884292	-44.577451	yes
primates	128	Callithrix penicillata	liver	RNA later	22-7-7	dry	Francisco Dumont	-17.315098	-44.231895	yes
primates	129	Callithrix penicillata	liver	RNA later	22-7-10	dry	Francisco Dumont	-17.502881	-44.129844	no
primates	130	Callithrix penicillata	liver	RNA later	22-7-12	dry	Montes Claros	-16.733971	-43.879536	no
primates	136	Alouatta caraya	liver	RNA later	22-10-12	rainy	Salinas	-15.348677	-44.900128	no
primates	137	Callithrix penicillata	liver	RNA later	22-9-11	dry	Ubaí	-15.346668	-44.676110	no
primates	153	Callithrix penicillata	liver	RNA later	22-8-29	dry	São João do Pacuí	-16.852774	-44.350470	no
primates	156	Callithrix penicillata	liver	RNA later	22-10-20	rainy	Jequitaí	-16.535067	-44.531450	no
primates	157	Callithrix penicillata	liver	RNA later	22-10-20	rainy	Jequitaí	-16.535376	-44.531568	no
primates	159	Callithrix penicillata	liver	RNA later	22-10-24	rainy	Jequitaí	-17.231425	-44.443442	no
primates	160	Callithrix penicillata	liver	RNA later	22-10-25	rainy	Jequitaí	-17.231425	-44.443442	no
