## Supplemental Table S2 for "Genomic Epidemiology of Canine Distemper Virus (CDV) in Neotropical Primates in Brazil Reveals Multiple Spillover Events and Convergent Evolution at Hemagglutinin Residue 519"

### Sheet: supplementary_table_2
sample_ID	sample_type	SRA_ID	library_ID	protocol_flowcell	barcode kit	number_of_reads	number_of_bases	median_read_length	mean_read_length	read_length_stdev	n50	mean_qual	median_qual	Reads >Q10:	Reads >Q12:	Reads >Q15:
25	faeces	SAMN60298444	12	meta normal_R10	SQK-NBD114.96	228506	59191430	248	259	97.3	269	8	8.6	28553	14280.5	8
25	lymph	SAMN60298445	12	meta normal_R10	SQK-NBD114.96	120130	28104885	217	234	105.7	236	8.1	8.7	18832	9419.5	7
25	liver	SAMN60298446	18	meta normal_R9	EXP-NBD104	2798	863143	257	308.5	276.4	417	10.4	11.7	1924	1199.5	475
27	faeces	SAMN60298447	12	meta normal_R10	SQK-NBD114.96	2245895	677483130	279	301.7	183.9	301	9.2	9.7	973951	491933	9915
27	lymph	SAMN60298448	12	meta normal_R10	SQK-NBD114.96	296742	70413784	216	237.3	88.8	239	8.2	8.9	66316	33598.5	881
27	liver	SAMN60171126	18	meta normal_R9	EXP-NBD104	1609812	558956583	332	347.2	115.8	357	11.6	12.8	1366772	854574	342377
523	faeces	SAMN60298449	12	meta normal_R10	SQK-NBD114.96	70852	25377636	333	358.2	158.5	375	7.9	8.6	7877	3941.5	6
523	lymph	SAMN60298450	12	meta normal_R10	SQK-NBD114.96	106311	26051703	211	245.1	127.7	256	8	8.6	22403	11320	237
523	liver	SAMN60171125	18	meta normal_R9	EXP-NBD104	518254	140725313	254	271.5	125.5	298	11.9	13.1	451229	292368	133507
623	lymph	SAMN60298451	12	meta normal_R10	SQK-NBD114.96	128880	33825431	224	262.5	146.6	280	8.6	9.3	46216	23470.5	725
623	faeces	SAMN60298452	12	meta normal_R10	SQK-NBD114.96	164276	48920843	278	297.8	111.2	312	7.9	8.6	17994	8997.5	1
623	liver	SAMN60298453	18	meta normal_R9	EXP-NBD104	705504	239880460	322	340	120.2	359	11.9	13.1	613907	394268	174628
