## Supplemental Table S3 for "Genomic Epidemiology of Canine Distemper Virus (CDV) in Neotropical Primates in Brazil Reveals Multiple Spillover Events and Convergent Evolution at Hemagglutinin Residue 519"

### Sheet: Página1
species	genbank_accession	length_bp	reference
Callithrix jacchus	AB572419.1	16469	Sato et al - direct submission
	CM021961.1	16489	Marcus et al. - direct submission
	KM588314.1	16499	Wang et al. 2016
	LR745200.1	16469	Malukiewicz - direct submission
	MN787088.1	16263	Malukiewicz et al. 2021
	MN787089.1	16264	Malukiewicz et al. 2021
	MN787090.1	16266	Malukiewicz et al. 2021
	MN787091.1	16263	Malukiewicz et al. 2021
	MN787092.1	16264	Malukiewicz et al. 2021
	MN787094.1	16263	Malukiewicz et al. 2021
	NC_025586.1	16499	Wang et al. 2016
Callithrix penicillata	KR817256.1	16246	Malukiewicz et al. unpublished
	MN787095.1	16261	Malukiewicz et al. 2021
	MN787096.1	16261	Malukiewicz et al. 2021
	MN787097.1	16263	Malukiewicz et al. 2021
	MN787098.1	16263	Malukiewicz et al. 2021
	MN787099.1	16266	Malukiewicz et al. 2021
	MN787100.1	16266	Malukiewicz et al. 2021
	MN787101.1	16278	Malukiewicz et al. 2021
	MN787102.1	16278	Malukiewicz et al. 2021
	NC_030788.1	16246	Malukiewicz et al. unpublished
Callithrix kuhlii	KR817257.1	16467	Malukiewicz et al. unpublished
	KR869628.1	16500	Zhang et al. 2016
	NC_027658.1	16500	Zhang et al. 2016
Callithrix geoffroyi	KC757388.1	16502	Finstermeier et al. 2013
	LR745201.1	16502	Malukiewicz - direct submission
	MN787083.1	16278	Malukiewicz et al. 2021
	MN787084.1	16278	Malukiewicz et al. 2021
	MN787085.1	16279	Malukiewicz et al. 2021
	MN787086.1	16279	Malukiewicz et al. 2021
	MN787087.1	16279	Malukiewicz et al. 2021
	NC_021941.1	16502	Finstermeier et al. 2013
Callithrix aurita	MN787074.1	16279	Malukiewicz et al. 2021
	MN787075.1	16264	Malukiewicz et al. 2021
	MN787076.1	16279	Malukiewicz et al. 2021
	MN787077.1	16263	Malukiewicz et al. 2021
	MN787078.1	16279	Malukiewicz et al. 2021
	MN787079.1	16263	Malukiewicz et al. 2021
	MN787080.1	16280	Malukiewicz et al. 2021
	MN787081.1	16280	Malukiewicz et al. 2021
	MN787082.1	16279	Malukiewicz et al. 2021
	MT041703.1	16471	Malukiewicz et al. 2021
	NC_050682.1	16471	Malukiewicz et al. 2021
Cebuella pygmaea	KC757389.1	16520	Finstermeier et al. 2013
