## Supplemental Table S4 for "Genomic Epidemiology of Canine Distemper Virus (CDV) in Neotropical Primates in Brazil Reveals Multiple Spillover Events and Convergent Evolution at Hemagglutinin Residue 519"

### Sheet: Sheet1
taxa	accession	country	collection_date	host_species	DTA_location_1	DTA_location_2	DTA_host_1	DTA_host_2
MN365662.1||Bruno|Argentina|Canis_lupus_familiaris|2005	MN365662.1	Argentina	2005	Canis lupus familiaris	South America	Argentina	Carnivora	Canis
PP847348.1||NHP-3_BR|Brazil|Callithrix_penicillata|2018-06	PP847348.1	Brazil	2018-06	Callithrix penicillata	South America	Brazil	Primates	Callithrix
PP847351.1||NHP-2_BR|Brazil|Callithrix_penicillata|2018-06	PP847351.1	Brazil	2018-06	Callithrix penicillata	South America	Brazil	Primates	Callithrix
PP847352.1||NHP-1_BR|Brazil|Callithrix_penicillata|2018-06	PP847352.1	Brazil	2018-06	Callithrix penicillata	South America	Brazil	Primates	Callithrix
PP847350.1||NHP-4_BR|Brazil|Callithrix_penicillata|2018-06	PP847350.1	Brazil	2018-06	Callithrix penicillata	South America	Brazil	Primates	Callithrix
PP847349.1||CT-1_BR|Brazil|Cerdocyon_thous|2018-06	PP847349.1	Brazil	2018-06	Cerdocyon thous	South America	Brazil	Carnivora	Cerdocyon
MW460905.1|Europe/South|JA88/2020|Brazil|Canis_lupus_familiaris|2019	MW460905.1	Brazil	2019	Canis lupus familiaris	South America	Brazil	Carnivora	Canis
MH426739.1||CDV/LDM-BTU-1|Brazil|Cerdocyon_thous|2014-03-15	MH426739.1	Brazil	2014-03-15	Cerdocyon thous	South America	Brazil	Carnivora	Cerdocyon
MH362795.1|||Brazil||2013-03-01	MH362795.1	Brazil	2013-03-01		South America	Brazil
KX434626.1||CDV/LDM-BTU-2|Brazil||2013-06-20	KX434626.1	Brazil	2013-06-20		South America	Brazil
MH382872.1||CDV/LDM-BTU-5|Brazil||2013-02-07	MH382872.1	Brazil	2013-02-07		South America	Brazil
MH349541.1||CDV/LDM-BTU-3|Brazil||2013-06-01	MH349541.1	Brazil	2013-06-01		South America	Brazil
MH484613.1|Europe/South|CDV_Kiki|Brazil|Canis_lupus_familiaris|2017	MH484613.1	Brazil	2017	Canis lupus familiaris	South America	Brazil	Carnivora	Canis
PQ464015.1||LARBOH_4495/2022|Brazil|Callithrix_sp.|2022-08-30	PQ464015.1	Brazil	2022-08-30	Callithrix sp.	South America	Brazil	Primates	Callithrix
sample-523|BrazilMG|Caratinga|Callithrix_penicillata|2022-05-23		Brazil	2022-05-23	Callithrix penicillata	South America	Brazil	Primates	Callithrix
sample-NP27|Brazil|MG|Montes_Claros|Callithrix_penicillata|2022-05-27		Brazil	2022-05-27	Callithrix penicillata	South America	Brazil	Primates	Callithrix
MF437053.1|||Gabon|Canis_lupus_familiaris|2015	MF437053.1	Gabon	2015	Canis lupus familiaris	Africa	Gabon	Carnivora	Canis
MN267060.1||S460|Germany|Procyon_lotor|2015	MN267060.1	Germany	2015	Procyon lotor	Europe	Germany	Carnivora	Procyon
MN267061.1||S272|Germany|Canidae|2016	MN267061.1	Germany	2016	Canidae	Europe	Germany	Carnivora	Pusa
MN267062.1||S466|Germany|Procyon_lotor|2015	MN267062.1	Germany	2015	Procyon lotor	Europe	Germany	Carnivora	Procyon
OK557784.1||Hungary/2021/6|Hungary|Vulpes_vulpes|2021	OK557784.1	Hungary	2021	Vulpes vulpes	Europe	Hungary	Carnivora	Vulpes
OK557791.1||Hungary/2021/14|Hungary|Vulpes_vulpes|2021	OK557791.1	Hungary	2021	Vulpes vulpes	Europe	Hungary	Carnivora	Vulpes
OK557790.1||Hungary/2021/12|Hungary|Vulpes_vulpes|2021	OK557790.1	Hungary	2021	Vulpes vulpes	Europe	Hungary	Carnivora	Vulpes
OK557793.1||Hungary/2021/17|Hungary|Vulpes_vulpes|2021	OK557793.1	Hungary	2021	Vulpes vulpes	Europe	Hungary	Carnivora	Vulpes
OK557792.1||Hungary/2021/16|Hungary|Vulpes_vulpes|2021	OK557792.1	Hungary	2021	Vulpes vulpes	Europe	Hungary	Carnivora	Vulpes
OK557780.1||Hungary/2021/2|Hungary|Vulpes_vulpes|2021	OK557780.1	Hungary	2021	Vulpes vulpes	Europe	Hungary	Carnivora	Vulpes
OK557786.1||Hungary/2021/8|Hungary|Vulpes_vulpes|2021	OK557786.1	Hungary	2021	Vulpes vulpes	Europe	Hungary	Carnivora	Vulpes
OK557782.1||Hungary/2021/4|Hungary|Vulpes_vulpes|2021	OK557782.1	Hungary	2021	Vulpes vulpes	Europe	Hungary	Carnivora	Vulpes
OK557779.1||Hungary/2021/1|Hungary|Vulpes_vulpes|2021	OK557779.1	Hungary	2021	Vulpes vulpes	Europe	Hungary	Carnivora	Vulpes
OK557789.1||Hungary/2021/11|Hungary|Vulpes_vulpes|2021	OK557789.1	Hungary	2021	Vulpes vulpes	Europe	Hungary	Carnivora	Vulpes
OK557795.1||Hungary/2021/19|Hungary|Vulpes_vulpes|2021	OK557795.1	Hungary	2021	Vulpes vulpes	Europe	Hungary	Carnivora	Vulpes
OK557794.1||Hungary/2021/18|Hungary|Vulpes_vulpes|2021	OK557794.1	Hungary	2021	Vulpes vulpes	Europe	Hungary	Carnivora	Vulpes
OK557785.1||Hungary/2021/7|Hungary|Vulpes_vulpes|2021	OK557785.1	Hungary	2021	Vulpes vulpes	Europe	Hungary	Carnivora	Vulpes
OK557796.1||Hungary/2021/20|Hungary|Vulpes_vulpes|2021	OK557796.1	Hungary	2021	Vulpes vulpes	Europe	Hungary	Carnivora	Vulpes
OK557797.1||Hungary/2021/21|Hungary|Vulpes_vulpes|2021	OK557797.1	Hungary	2021	Vulpes vulpes	Europe	Hungary	Carnivora	Vulpes
OK557787.1||Hungary/2021/9|Hungary|Vulpes_vulpes|2021	OK557787.1	Hungary	2021	Vulpes vulpes	Europe	Hungary	Carnivora	Vulpes
OK557783.1||Hungary/2021/5|Hungary|Vulpes_vulpes|2021	OK557783.1	Hungary	2021	Vulpes vulpes	Europe	Hungary	Carnivora	Vulpes
OK557788.1||Hungary/2021/10|Hungary|Vulpes_vulpes|2021	OK557788.1	Hungary	2021	Vulpes vulpes	Europe	Hungary	Carnivora	Vulpes
OK557781.1||Hungary/2021/3|Hungary|Vulpes_vulpes|2021	OK557781.1	Hungary	2021	Vulpes vulpes	Europe	Hungary	Carnivora	Vulpes
OP209186.1|||Hungary|Mustela_eversmannii|2018-12-07	OP209186.1	Hungary	2018-12-07	Mustela eversmannii	Europe	Hungary	Carnivora	Mustela
OM811640.1||Hungary/2006|Hungary|Lutra_lutra|2006-11-23	OM811640.1	Hungary	2006-11-23	Lutra lutra	Europe	Hungary	Carnivora	Lutra
OP209188.1|||Hungary|Martes_foina|2020-12-01	OP209188.1	Hungary	2020-12-01	Martes foina	Europe	Hungary	Carnivora	Martes
OP209185.1|||Hungary|Mustela_eversmannii|2021-03-02	OP209185.1	Hungary	2021-03-02	Mustela eversmannii	Europe	Hungary	Carnivora	Mustela
OP209187.1|||Hungary|Mustela_putorius|2019-03-26	OP209187.1	Hungary	2019-03-26	Mustela putorius	Europe	Hungary	Carnivora	Mustela
OP209189.1|||Hungary|Martes_foina|2007	OP209189.1	Hungary	2007	Martes foina	Europe	Hungary	Carnivora	Martes
PX734733.1||145_10|Italy|Vulpes_vulpes|2010	PX734733.1	Italy	2010	Vulpes vulpes	Europe	Italy	Carnivora	Vulpes
PX734748.1||403_09|Italy|Vulpes_vulpes|2009	PX734748.1	Italy	2009	Vulpes vulpes	Europe	Italy	Carnivora	Vulpes
PX734745.1||350_09|Italy|Vulpes_vulpes|2009	PX734745.1	Italy	2009	Vulpes vulpes	Europe	Italy	Carnivora	Vulpes
PX734736.1||199_05|Italy|Canis_lupus_familiaris|2005	PX734736.1	Italy	2005	Canis lupus familiaris	Europe	Italy	Carnivora	Canis
PX734747.1||364_06|Italy|Canis_lupus_familiaris|2006	PX734747.1	Italy	2006	Canis lupus familiaris	Europe	Italy	Carnivora	Canis
PX734739.1||224_05|Italy|Canis_lupus_familiaris|2005	PX734739.1	Italy	2005	Canis lupus familiaris	Europe	Italy	Carnivora	Canis
PX734742.1||290_08|Italy|Canis_lupus_familiaris|2008	PX734742.1	Italy	2008	Canis lupus familiaris	Europe	Italy	Carnivora	Canis
KM280689.1|||Uruguay|Canis_lupus_familiaris|2012	KM280689.1	Uruguay	2012	Canis lupus familiaris	South America	Uruguay	Carnivora	Canis

### Sheet: Sheet2
taxa	accession	country	collection_date	host_species	DTA_location_1	DTA_location_2	DTA_host_1	DTA_host_2	rename
MN365662.1||Bruno|Argentina|Canis_lupus_familiaris|2005	MN365662.1	Argentina	2005	Canis lupus familiaris	South America	Argentina	Carnivora	Canis
PP847348.1||NHP-3_BR|Brazil|Callithrix_penicillata|2018-06	PP847348.1	Brazil	2018-06	Callithrix penicillata	South America	Brazil	Primates	Callithrix
PP847351.1||NHP-2_BR|Brazil|Callithrix_penicillata|2018-06	PP847351.1	Brazil	2018-06	Callithrix penicillata	South America	Brazil	Primates	Callithrix
PP847352.1||NHP-1_BR|Brazil|Callithrix_penicillata|2018-06	PP847352.1	Brazil	2018-06	Callithrix penicillata	South America	Brazil	Primates	Callithrix
PP847350.1||NHP-4_BR|Brazil|Callithrix_penicillata|2018-06	PP847350.1	Brazil	2018-06	Callithrix penicillata	South America	Brazil	Primates	Callithrix
PP847349.1||CT-1_BR|Brazil|Cerdocyon_thous|2018-06	PP847349.1	Brazil	2018-06	Cerdocyon thous	South America	Brazil	Carnivora	Cerdocyon
MW460905.1|Europe/South|JA88/2020|Brazil|Canis_lupus_familiaris|2019	MW460905.1	Brazil	2019	Canis lupus familiaris	South America	Brazil	Carnivora	Canis
MH426739.1||CDV/LDM-BTU-1|Brazil|Cerdocyon_thous|2014-03-15	MH426739.1	Brazil	2014-03-15	Cerdocyon thous	South America	Brazil	Carnivora	Cerdocyon
MH484613.1|Europe/South|CDV_Kiki|Brazil|Canis_lupus_familiaris|2017	MH484613.1	Brazil	2017	Canis lupus familiaris	South America	Brazil	Carnivora	Canis
PQ464015.1||LARBOH_4495/2022|Brazil|Callithrix_sp.|2022-08-30	PQ464015.1	Brazil	2022-08-30	Callithrix sp.	South America	Brazil	Primates	Callithrix
sample-523|BrazilMG|Caratinga|Callithrix_penicillata|2022-05-23		Brazil	2022-05-23	Callithrix penicillata	South America	Brazil	Primates	Callithrix
sample-NP27|Brazil|MG|Montes_Claros|Callithrix_penicillata|2022-05-27		Brazil	2022-05-27	Callithrix penicillata	South America	Brazil	Primates	Callithrix
MF437053.1|||Gabon|Canis_lupus_familiaris|2015	MF437053.1	Gabon	2015	Canis lupus familiaris	Africa	Gabon	Carnivora	Canis
MN267060.1||S460|Germany|Procyon_lotor|2015	MN267060.1	Germany	2015	Procyon lotor	Europe	Germany	Carnivora	Procyon
MN267061.1||S272|Germany|Canidae|2016	MN267061.1	Germany	2016	Canidae	Europe	Germany	Carnivora	Pusa
MN267062.1||S466|Germany|Procyon_lotor|2015	MN267062.1	Germany	2015	Procyon lotor	Europe	Germany	Carnivora	Procyon
OK557784.1||Hungary/2021/6|Hungary|Vulpes_vulpes|2021	OK557784.1	Hungary	2021	Vulpes vulpes	Europe	Hungary	Carnivora	Vulpes
OK557791.1||Hungary/2021/14|Hungary|Vulpes_vulpes|2021	OK557791.1	Hungary	2021	Vulpes vulpes	Europe	Hungary	Carnivora	Vulpes
OK557790.1||Hungary/2021/12|Hungary|Vulpes_vulpes|2021	OK557790.1	Hungary	2021	Vulpes vulpes	Europe	Hungary	Carnivora	Vulpes
OK557793.1||Hungary/2021/17|Hungary|Vulpes_vulpes|2021	OK557793.1	Hungary	2021	Vulpes vulpes	Europe	Hungary	Carnivora	Vulpes
OK557792.1||Hungary/2021/16|Hungary|Vulpes_vulpes|2021	OK557792.1	Hungary	2021	Vulpes vulpes	Europe	Hungary	Carnivora	Vulpes
OK557780.1||Hungary/2021/2|Hungary|Vulpes_vulpes|2021	OK557780.1	Hungary	2021	Vulpes vulpes	Europe	Hungary	Carnivora	Vulpes
OK557786.1||Hungary/2021/8|Hungary|Vulpes_vulpes|2021	OK557786.1	Hungary	2021	Vulpes vulpes	Europe	Hungary	Carnivora	Vulpes
OK557782.1||Hungary/2021/4|Hungary|Vulpes_vulpes|2021	OK557782.1	Hungary	2021	Vulpes vulpes	Europe	Hungary	Carnivora	Vulpes
OK557779.1||Hungary/2021/1|Hungary|Vulpes_vulpes|2021	OK557779.1	Hungary	2021	Vulpes vulpes	Europe	Hungary	Carnivora	Vulpes
OK557789.1||Hungary/2021/11|Hungary|Vulpes_vulpes|2021	OK557789.1	Hungary	2021	Vulpes vulpes	Europe	Hungary	Carnivora	Vulpes
OK557795.1||Hungary/2021/19|Hungary|Vulpes_vulpes|2021	OK557795.1	Hungary	2021	Vulpes vulpes	Europe	Hungary	Carnivora	Vulpes
OK557794.1||Hungary/2021/18|Hungary|Vulpes_vulpes|2021	OK557794.1	Hungary	2021	Vulpes vulpes	Europe	Hungary	Carnivora	Vulpes
OK557785.1||Hungary/2021/7|Hungary|Vulpes_vulpes|2021	OK557785.1	Hungary	2021	Vulpes vulpes	Europe	Hungary	Carnivora	Vulpes
OK557796.1||Hungary/2021/20|Hungary|Vulpes_vulpes|2021	OK557796.1	Hungary	2021	Vulpes vulpes	Europe	Hungary	Carnivora	Vulpes
OK557797.1||Hungary/2021/21|Hungary|Vulpes_vulpes|2021	OK557797.1	Hungary	2021	Vulpes vulpes	Europe	Hungary	Carnivora	Vulpes
OK557787.1||Hungary/2021/9|Hungary|Vulpes_vulpes|2021	OK557787.1	Hungary	2021	Vulpes vulpes	Europe	Hungary	Carnivora	Vulpes
OK557783.1||Hungary/2021/5|Hungary|Vulpes_vulpes|2021	OK557783.1	Hungary	2021	Vulpes vulpes	Europe	Hungary	Carnivora	Vulpes
OK557788.1||Hungary/2021/10|Hungary|Vulpes_vulpes|2021	OK557788.1	Hungary	2021	Vulpes vulpes	Europe	Hungary	Carnivora	Vulpes
OK557781.1||Hungary/2021/3|Hungary|Vulpes_vulpes|2021	OK557781.1	Hungary	2021	Vulpes vulpes	Europe	Hungary	Carnivora	Vulpes
OP209186.1|||Hungary|Mustela_eversmannii|2018-12-07	OP209186.1	Hungary	2018-12-07	Mustela eversmannii	Europe	Hungary	Carnivora	Mustela
OM811640.1||Hungary/2006|Hungary|Lutra_lutra|2006-11-23	OM811640.1	Hungary	2006-11-23	Lutra lutra	Europe	Hungary	Carnivora	Lutra
OP209188.1|||Hungary|Martes_foina|2020-12-01	OP209188.1	Hungary	2020-12-01	Martes foina	Europe	Hungary	Carnivora	Martes
OP209185.1|||Hungary|Mustela_eversmannii|2021-03-02	OP209185.1	Hungary	2021-03-02	Mustela eversmannii	Europe	Hungary	Carnivora	Mustela
OP209187.1|||Hungary|Mustela_putorius|2019-03-26	OP209187.1	Hungary	2019-03-26	Mustela putorius	Europe	Hungary	Carnivora	Mustela
OP209189.1|||Hungary|Martes_foina|2007	OP209189.1	Hungary	2007	Martes foina	Europe	Hungary	Carnivora	Martes
PX734733.1||145_10|Italy|Vulpes_vulpes|2010	PX734733.1	Italy	2010	Vulpes vulpes	Europe	Italy	Carnivora	Vulpes
PX734748.1||403_09|Italy|Vulpes_vulpes|2009	PX734748.1	Italy	2009	Vulpes vulpes	Europe	Italy	Carnivora	Vulpes
PX734745.1||350_09|Italy|Vulpes_vulpes|2009	PX734745.1	Italy	2009	Vulpes vulpes	Europe	Italy	Carnivora	Vulpes
PX734736.1||199_05|Italy|Canis_lupus_familiaris|2005	PX734736.1	Italy	2005	Canis lupus familiaris	Europe	Italy	Carnivora	Canis
PX734747.1||364_06|Italy|Canis_lupus_familiaris|2006	PX734747.1	Italy	2006	Canis lupus familiaris	Europe	Italy	Carnivora	Canis
PX734739.1||224_05|Italy|Canis_lupus_familiaris|2005	PX734739.1	Italy	2005	Canis lupus familiaris	Europe	Italy	Carnivora	Canis
PX734742.1||290_08|Italy|Canis_lupus_familiaris|2008	PX734742.1	Italy	2008	Canis lupus familiaris	Europe	Italy	Carnivora	Canis
KM280689.1|||Uruguay|Canis_lupus_familiaris|2012	KM280689.1	Uruguay	2012	Canis lupus familiaris	South America	Uruguay	Carnivora	Canis
