## Supplemental Table S5 for "Genomic Epidemiology of Canine Distemper Virus (CDV) in Neotropical Primates in Brazil Reveals Multiple Spillover Events and Convergent Evolution at Hemagglutinin Residue 519"

### Sheet: Sheet1
sample_name	number_of_reads	number_of_trim_paired_reads	number_of_mapped_reads	average_depth	percentage_above_10x	percentage_above_100x	percentage_above_1000x	horizontal_coverage
NP27	1,609,818	1,609,818	262,889	5,657.83	0.997132	0.997069	0.980437	0.997132
NP523	518,257	518,257	80,953	1,381.88	0.993564	0.96884	0.517364	0.993564
