## Supplemental Table S6 for "Genomic Epidemiology of Canine Distemper Virus (CDV) in Neotropical Primates in Brazil Reveals Multiple Spillover Events and Convergent Evolution at Hemagglutinin Residue 519"

### Sheet: Sheet1
Selection model	Codon	Partition	Alpha	Beta distribution	LRT	Selection detected?	Number of branches	List of most common codon substitutions at this site
MEME (subtree)	176	1	11580	0.00/11150.39 : 0.81/0.19	6311	Yes, p = 0.0192	1	[1]TCC>CGT,tcC>tcG
MEME (subtree)	278	1	0	0.00/5874.48 : 0.80/0.20	4320	Yes, p = 0.0536	1	[1]Tcc>Gcc
MEME (subtree)	291	1	0	0.00/230.46 : 0.87/0.13	4859	Yes, p = 0.0405	2	[1]aCA>aTG,Aca>Tca
MEME (subtree)	306	1	0	0.00/4008.01 : 0.80/0.20	3921	Yes, p = 0.0659	1	[1]caT>caG
MEME (subtree)	527	1	0	0.00/2934.16 : 0.80/0.20	3569	Yes, p = 0.0792	1	[1]Ata>Gta
MEME (subtree)	604	1	12	0.01/232.45 : 0.28/0.72	4470	Yes, p = 0.0496	1	[1]cGT>cAA
FEL (subtree)	322	1	14515	0	9779	Neg. p = 0.0018
FEL (subtree)	253	1	14616	0	9690	Neg. p = 0.0019
FEL (subtree)	333	1	10865	0	8664	Neg. p = 0.0032
FEL (subtree)	589	1	6953	0	7716	Neg. p = 0.0055
FEL (subtree)	221	1	6681	0	7670	Neg. p = 0.0056
FEL (subtree)	301	1	6189	0	7416	Neg. p = 0.0065
FEL (subtree)	533	1	5932	0	7261	Neg. p = 0.0070
FEL (subtree)	231	1	6012	0	7207	Neg. p = 0.0073
FEL (subtree)	45	1	6994	0	7070	Neg. p = 0.0078
FEL (subtree)	429	1	6176	0	7002	Neg. p = 0.0081
FEL (subtree)	518	1	7481	0	6386	Neg. p = 0.0115
FEL (subtree)	70	1	7254	0	6316	Neg. p = 0.0120
FEL (subtree)	603	1	5874	0	6027	Neg. p = 0.0141
FEL (subtree)	112	1	5625	0	5905	Neg. p = 0.0151
FEL (subtree)	424	1	5779	0	5907	Neg. p = 0.0151
FEL (subtree)	558	1	4827	0	5759	Neg. p = 0.0164
FEL (subtree)	428	1	4321	0	5635	Neg. p = 0.0176
FEL (subtree)	183	1	5621	0	5491	Neg. p = 0.0191
FEL (subtree)	351	1	4357	0	5341	Neg. p = 0.0208
FEL (subtree)	475	1	4841	0	5235	Neg. p = 0.0221
FEL (subtree)	546	1	5008	0	5112	Neg. p = 0.0238
FEL (subtree)	271	1	5488	0	5013	Neg. p = 0.0252
FEL (subtree)	256	1	4360	0	4958	Neg. p = 0.0260
FEL (subtree)	184	1	4379	0	4914	Neg. p = 0.0266
FEL (subtree)	607	1	4379	0	4918	Neg. p = 0.0266
FEL (subtree)	463	1	7142	0	4912	Neg. p = 0.0267
FEL (subtree)	563	1	3317	0	4900	Neg. p = 0.0269
FEL (subtree)	598	1	6993	0	4869	Neg. p = 0.0273
FEL (subtree)	285	1	6993	0	4869	Neg. p = 0.0274
FEL (subtree)	448	1	3491	0	4830	Neg. p = 0.0280
FEL (subtree)	51	1	3900	0	4822	Neg. p = 0.0281
FEL (subtree)	84	1	3974	0	4715	Neg. p = 0.0299
FEL (subtree)	36	1	4013	0	4685	Neg. p = 0.0304
FEL (subtree)	340	1	4069	0	4682	Neg. p = 0.0305
FEL (subtree)	200	1	3943	0	4652	Neg. p = 0.0310
FEL (subtree)	160	1	4241	0	4637	Neg. p = 0.0313
FEL (subtree)	483	1	3899	0	4639	Neg. p = 0.0313
FEL (subtree)	528	1	4016	0	4512	Neg. p = 0.0337
FEL (subtree)	120	1	5785	0	4428	Neg. p = 0.0354
FEL (subtree)	352	1	2803	0	4425	Neg. p = 0.0354
FEL (subtree)	24	1	3899	0	4423	Neg. p = 0.0355
FEL (subtree)	556	1	3543	0	4404	Neg. p = 0.0358
FEL (subtree)	400	1	6845	717	4383	Neg. p = 0.0363
FEL (subtree)	62	1	5274	0	4265	Neg. p = 0.0389
FEL (subtree)	245	1	3136	0	4228	Neg. p = 0.0398
FEL (subtree)	568	1	2861	0	3914	Neg. p = 0.0479
FEL (subtree)	73	1	3774	0	3709	Neg. p = 0.0541
FEL (subtree)	501	1	3445	0	3433	Neg. p = 0.0639
FEL (subtree)	566	1	3514	0	3414	Neg. p = 0.0646
FEL (subtree)	283	1	3506	0	3403	Neg. p = 0.0651
FEL (subtree)	503	1	3375	0	3403	Neg. p = 0.0651
FEL (subtree)	67	1	3514	0	3379	Neg. p = 0.0660
FEL (subtree)	380	1	2893	0	3381	Neg. p = 0.0660
FEL (subtree)	152	1	3506	0	3374	Neg. p = 0.0662
FEL (subtree)	165	1	2820	0	3329	Neg. p = 0.0681
FEL (subtree)	323	1	3830	0	3295	Neg. p = 0.0695
FEL (subtree)	545	1	3293	0	3270	Neg. p = 0.0706
FEL (subtree)	66	1	2615	0	3219	Neg. p = 0.0728
FEL (subtree)	300	1	2615	0	3219	Neg. p = 0.0728
FEL (subtree)	85	1	3357	0	3211	Neg. p = 0.0731
FEL (subtree)	481	1	3547	0	3161	Neg. p = 0.0754
FEL (subtree)	567	1	3445	0	3139	Neg. p = 0.0764
FEL (subtree)	111	1	3342	0	3119	Neg. p = 0.0774
FEL (subtree)	581	1	3357	0	3106	Neg. p = 0.0780
FEL (subtree)	307	1	2803	0	3077	Neg. p = 0.0794
FEL (subtree)	6	1	2761	0	3046	Neg. p = 0.0810
FEL (subtree)	540	1	2649	0	2969	Neg. p = 0.0849
FEL (subtree)	571	1	2649	0	2962	Neg. p = 0.0853
FEL (subtree)	132	1	2604	0	2953	Neg. p = 0.0857
FEL (subtree)	188	1	2638	0	2911	Neg. p = 0.0880
FEL (subtree)	292	1	3047	0	2896	Neg. p = 0.0888
FEL (subtree)	391	1	2651	0	2890	Neg. p = 0.0891
FEL (subtree)	587	1	2579	0	2885	Neg. p = 0.0894
FEL (subtree)	452	1	2743	0	2879	Neg. p = 0.0898
FEL (subtree)	130	1	2737	0	2864	Neg. p = 0.0906
FEL (subtree)	305	1	3506	0	2856	Neg. p = 0.0910
FEL (subtree)	525	1	3445	0	2851	Neg. p = 0.0913
FEL (subtree)	447	1	2825	0	2835	Neg. p = 0.0922
FEL (subtree)	384	1	2258	0	2833	Neg. p = 0.0923
FEL (subtree)	232	1	3373	0	2822	Neg. p = 0.0930
FEL (subtree)	179	1	2216	0	2803	Neg. p = 0.0941
FEL (subtree)	494	1	2573	0	2801	Neg. p = 0.0942
FEL (subtree)	163	1	2573	0	2799	Neg. p = 0.0943
FEL (subtree)	140	1	2573	0	2797	Neg. p = 0.0944
FEL (subtree)	576	1	2579	0	2787	Neg. p = 0.0950
FEL (subtree)	25	1	3105	0	2759	Neg. p = 0.0967
FEL (subtree)	124	1	2680	0	2715	Neg. p = 0.0994
FEL (subtree)	343	1	2474	0	2706	Neg. p = 0.1000
FEL (subtree)	217	1	0	3524	3024	Pos. p = 0.0820
